# Inducible Yeast Two-Hybrid with Quantitative Measures

**DOI:** 10.1101/2021.07.01.450807

**Authors:** Jesus Hernandez, Kevin D. Ross, Bruce A. Hamilton

## Abstract

The yeast two-hybrid (Y2H) assay has long been used to identify new protein-protein interaction pairs and to compare relative interaction strengths. Traditional Y2H formats may be limited, however, by use of constitutive strong promoters if expressed proteins have toxic effects or post-transcriptional expression differences in yeast among a comparison group. As a step toward more quantitative Y2H assays, we modified a common vector to use an inducible *CUP1* promoter, which showed quantitative induction of several “bait” proteins with increasing copper concentration. Using mouse Nxf1 (homologous to yeast Mex67p) as a model bait, copper titration achieved levels that bracket levels obtained with the constitutive *ADH1* promoter. Using a liquid growth assay for an auxotrophic reporter in multiwell plates allowed log-phase growth rate to be used as a measure of interaction strength. These data demonstrate the potential for quantitative comparisons of protein-protein interactions using the Y2H system.
