## Supplementary material for "Inducible Yeast Two-Hybrid with Quantitative Measures": Data for Figure 1C

### Sheet: normalized values final
date	blot	trans_type	prey_construct	bait_promoter	bait_construct	CuSO4_conc	normalized_value	normalized_value_induced_uninduced
081320	A	Single	none	CUP1	mGrape3	0	0.0315742	1
081320	A	Single	none	CUP1	mGrape3	0.05	0.216373	6.85284
081320	A	Single	none	CUP1	mGrape3	0.1	0.30938	9.7985
081320	A	Single	none	CUP1	mGrape3	0.2	0.442208	14.0054
081320	A	Single	none	CUP1	mCherry	0	0.0279024	1
081320	A	Single	none	CUP1	mCherry	0.05	0.196858	7.05525
081320	A	Single	none	CUP1	mCherry	0.1	0.281466	10.0875
081320	A	Single	none	CUP1	mCherry	0.2	0.381099	13.6583
081320	B	Single	none	CUP1	Empty	0	0.081389	1
081320	B	Single	none	CUP1	Empty	0.05	1.23344	15.1549
081320	B	Single	none	CUP1	Empty	0.1	1.1668	14.3361
081320	B	Single	none	CUP1	Empty	0.2	2.45369	30.1477
081320	B	Single	none	CUP1	EGFP	0	0.0809019	1
081320	B	Single	none	CUP1	EGFP	0.05	0.626358	7.74219
081320	B	Single	none	CUP1	EGFP	0.1	1.10357	13.6409
081320	B	Single	none	CUP1	EGFP	0.2	1.27422	15.7501
