## Supplementary material for "Inducible Yeast Two-Hybrid with Quantitative Measures": Data for Figure 1E

### Sheet: normalized values final avg
date	blot	trans_type	prey_construct	bait_promoter	bait_construct	CuSO4_conc	normalized_value	normalized_value_avg
081320	C	Single		CUP1	Nxf1B	0	0.0557326	0.0557326
081320	C	Single		CUP1	Nxf1B	0.05	0.142401	0.142401
081320	C	Single		CUP1	Nxf1B	0.1	0.161791	0.161791
081320	C	Single		CUP1	Nxf1B	0.2	0.190554	0.190554
081320	C	Single		CUP1	Nxf1C	0	0.0840055	0.0840055
081320	C	Single		CUP1	Nxf1C	0.05	0.177207	0.177207
081320	C	Single		CUP1	Nxf1C	0.1	0.214485	0.214485
081320	C	Single		CUP1	Nxf1C	0.2	0.313695	0.313695
082820	D	Single		ADH1	Nxf1B	0	0.126209	0.106343
082820	D	Single		ADH1	Nxf1B	0	0.0864763
082820	D	Single		CUP1	Nxf1B	0	0.110566	0.107438
082820	D	Single		CUP1	Nxf1B	0	0.104309
082820	D	Single		CUP1	Nxf1B	0.2	0.486192	0.5101
082820	D	Single		CUP1	Nxf1B	0.2	0.534009
082820	D	Single		ADH1	Nxf1C	0	0.127686	0.193
082820	D	Single		ADH1	Nxf1C	0	0.258314
082820	D	Single		CUP1	Nxf1C	0	0.094949	0.103329
082820	D	Single		CUP1	Nxf1C	0	0.111709
082820	D	Single		CUP1	Nxf1C	0.2	0.917215	0.892145
082820	D	Single		CUP1	Nxf1C	0.2	0.867076
