## Supplementary material for "Inducible Yeast Two-Hybrid with Quantitative Measures": Data for Figure 2B

### Sheet: rate final
plate_date	plate_number	well_location	cotransformed_construct	CuSO4_conc	time_start	time_end	slope_log_linear	y_intercept
012021	1	B1	Nxf1B x Nup62	0.2	13	16	0.0171	-0.13385
012021	1	B2	Nxf1C x Nup62	0.1	13	16	0.01845	-0.0895001
012021	1	B3	Nxf1B x Nup62	0	13	16	0.02317	-0.11549
012021	1	B4	Nxf1C x Nup62	0.2	13	16	0.01875	-0.11635
012021	1	B5	Nxf1B x Nup62	0.1	13	16	0.02102	-0.14874
012021	1	B6	Nxf1C x Nup62	0	13	16	0.02171	-0.07327
012021	1	C1	Nxf1C x Nup62	0.2	13	16	0.01842	-0.13004
012021	1	C2	Nxf1B x Nup62	0.1	13	16	0.02045	-0.15115
012021	1	C3	Nxf1C x Nup62	0	13	16	0.02235	-0.0947501
012021	1	C4	Nxf1B x Nup62	0.2	13	16	0.01873	-0.15031
012021	1	C5	Nxf1C x Nup62	0.1	13	16	0.02023	-0.12756
012021	1	C6	Nxf1B x Nup62	0	13	16	0.02313	-0.13986
012621	2	A1	Nxf1C x Nup62	0	13	21	0.02516	-0.192498
012621	2	A2	Nxf1C x Nup62	0.2	13	21	0.0185167	-0.187117
012621	2	A3	Nxf1C x Nup62	0.1	13	21	0.0205467	-0.198738
012621	2	A4	Nxf1C x Nup62	0.05	13	21	0.0220483	-0.201277
012621	2	A5	Nxf1C x Nup62	0	13	21	0.026395	-0.219037
012621	2	A6	Nxf1C x Nup62	0.2	13	21	0.0191417	-0.202175
012621	2	B1	Nxf1B x Nup62	0.05	13	21	0.0181983	-0.148772
012621	2	B2	Nxf1B x Nup62	0	13	21	0.0241667	-0.179222
012621	2	B3	Nxf1B x Nup62	0.2	13	21	0.0152383	-0.137863
012621	2	B4	Nxf1B x Nup62	0.1	13	21	0.0189167	-0.170372
012621	2	B5	Nxf1B x Nup62	0.05	13	21	0.0217767	-0.19947
012621	2	B6	Nxf1B x Nup62	0	13	21	0.0265467	-0.221071
012621	2	C1	Nxf1C x Nup62	0.1	13	21	0.0196033	-0.173557
012621	2	C2	Nxf1C x Nup62	0.05	13	21	0.0212567	-0.186686
012621	2	C3	Nxf1C x Nup62	0	13	21	0.02512	-0.193007
012621	2	C4	Nxf1C x Nup62	0.2	13	21	0.01808	-0.182549
012621	2	C5	Nxf1C x Nup62	0.1	13	21	0.0212983	-0.207372
012621	2	C6	Nxf1C x Nup62	0.05	13	21	0.0224483	-0.210422
012621	2	D1	Nxf1B x Nup62	0.2	13	21	0.01316	-0.109676
012621	2	D2	Nxf1B x Nup62	0.1	13	21	0.01766	-0.158253
012621	2	D3	Nxf1B x Nup62	0.05	13	21	0.0200217	-0.180191
012621	2	D4	Nxf1B x Nup62	0	13	21	0.0251933	-0.20182
012621	2	D5	Nxf1B x Nup62	0.2	13	21	0.015335	-0.143328
012621	2	D6	Nxf1B x Nup62	0.1	13	21	0.0188517	-0.181601
012621	3	A1	p53 x Large-T	0	9	17	0.0394583	-0.197958
012621	3	A2	p53 x Large-T	0	9	17	0.0403933	-0.212247
012621	3	A3	p53 x Large-T	0	9	17	0.0384583	-0.180947
012621	3	A4	p53 x Large-T	0	9	17	0.0375383	-0.170932
012621	3	A5	p53 x Large-T	0	9	17	0.0384817	-0.186917
012621	3	A6	p53 x Large-T	0	9	17	0.0390067	-0.19892
012621	3	B1	p53 x Large-T	0	9	17	0.038515	-0.186062
012621	3	B2	p53 x Large-T	0	9	17	0.0386533	-0.185182
012621	3	B3	p53 x Large-T	0	9	17	0.039815	-0.192351
012621	3	B4	p53 x Large-T	0	9	17	0.0402583	-0.198047
012621	3	B5	p53 x Large-T	0	9	17	0.0411417	-0.208786
012621	3	B6	p53 x Large-T	0	9	17	0.0403733	-0.211442
012621	3	C1	p53 x Large-T	0	9	17	0.04048	-0.212962
012621	3	C2	p53 x Large-T	0	9	17	0.0399433	-0.210041
012621	3	C3	p53 x Large-T	0	9	17	0.0409883	-0.220171
012621	3	C4	p53 x Large-T	0	9	17	0.04146	-0.228469
012621	3	C5	p53 x Large-T	0	9	17	0.0407033	-0.221143
012621	3	C6	p53 x Large-T	0	9	17	0.03956	-0.214869
012621	3	D1	p53 x Large-T	0	9	17	0.0383783	-0.186552
012621	3	D2	p53 x Large-T	0	9	17	0.0388483	-0.189873
012621	3	D3	p53 x Large-T	0	9	17	0.03931	-0.192486
012621	3	D4	p53 x Large-T	0	9	17	0.0398917	-0.201525
012621	3	D5	p53 x Large-T	0	9	17	0.0404367	-0.206554
012621	3	D6	p53 x Large-T	0	9	17	0.0415117	-0.230629
013121	4	A1	Nxf1B x Nup62	0.2	13	22	0.0199097	-0.16223
013121	4	A2	Nxf1B x Nup62	0.1	13	22	0.0211109	-0.144871
013121	4	A3	Nxf1B x Nup62	0.05	13	22	0.0207648	-0.115245
013121	4	A4	Nxf1B x Nup62	0	13	22	0.0252552	-0.142975
013121	4	A5	Nxf1B x Nup62	0.2	13	22	0.0207467	-0.184647
013121	4	A6	Nxf1B x Nup62	0.1	13	22	0.0225952	-0.172815
013121	4	B1	Nxf1C x Nup62	0	13	22	0.0239788	-0.0965988
013121	4	B2	Nxf1C x Nup62	0.2	13	22	0.0220012	-0.142801
013121	4	B3	Nxf1C x Nup62	0.1	13	22	0.021997	-0.112897
013121	4	B4	Nxf1C x Nup62	0.05	13	22	0.0222267	-0.0938667
013121	4	B5	Nxf1C x Nup62	0	13	22	0.0270212	-0.123061
013121	4	B6	Nxf1C x Nup62	0.2	13	22	0.0229927	-0.164273
013121	4	C1	Nxf1B x Nup62	0.05	13	22	0.0209364	-0.122136
013121	4	C2	Nxf1B x Nup62	0	13	22	0.0253382	-0.157078
013121	4	C3	Nxf1B x Nup62	0.2	13	22	0.0239467	-0.234627
013121	4	C4	Lamin x Large-T	0	13	22	-0.000271516	0.0235915
013121	4	C5	Nxf1B x Nup62	0.05	13	22	0.0229527	-0.169093
013121	4	C6	Nxf1B x Nup62	0	13	22	0.0265012	-0.184201
013121	4	D1	Nxf1C x Nup62	0.1	13	22	0.0209794	-0.104179
013121	4	D2	Nxf1C x Nup62	0.05	13	22	0.0207242	-0.0797043
013121	4	D3	Nxf1C x Nup62	0	13	22	0.0259812	-0.121461
013121	4	D4	Nxf1C x Nup62	0.2	13	22	0.0226085	-0.157288
013121	4	D5	Lamin x Large-T	0	13	22	0.00108606	0.0137139
013121	4	D6	Nxf1C x Nup62	0.05	13	22	0.0201503	-0.0905903
032321	5	A1	Nxf1B x Empty	0	11	19	-0.000146667	0.0389445
032321	5	A2	Nxf1C x Empty	0	11	19	-0.00117	0.0493278
032321	5	A3	Nxf1B x Empty	0	11	19	-0.00146333	0.0607722
032321	5	A4	Nxf1C x Empty	0	11	19	-0.00135333	0.0543556
032321	5	A5	Nxf1B x Empty	0	11	19	-0.00126	0.0606555
032321	5	A6	Nxf1C x Empty	0	11	19	-0.000748333	0.0412361
032321	5	B1	Nxf1C x Empty	0	11	19	0.00147167	0.0104472
032321	5	B2	Nxf1B x Empty	0	11	19	0.000903334	0.0225056
032321	5	B3	Nxf1C x Empty	0	11	19	0.00129833	0.0140361
032321	5	B4	Nxf1B x Empty	0	11	19	0.000311667	0.0344472
032321	5	B5	Nxf1C x Empty	0	11	19	0.00118167	0.0205306
032321	5	B6	Nxf1B x Empty	0	11	19	-0.000485001	0.047475
032321	5	C1	Nxf1B x Empty	0	11	19	-5.99998e-05	0.0304778
032321	5	C2	Nxf1C x Empty	0	11	19	0.001195	0.00228611
032321	5	C3	Nxf1B x Empty	0	11	19	-0.00129167	0.0382639
032321	5	C4	Nxf1C x Empty	0	11	19	-0.000560001	0.0266
032321	5	C5	Nxf1B x Empty	0	11	19	-0.001875	0.0537028
032321	5	C6	Nxf1C x Empty	0	11	19	-0.00210667	0.0505556
032321	5	D1	Nxf1C x Empty	0	11	19	0.00143833	0.00733613
032321	5	D2	Nxf1B x Empty	0	11	19	0.000204999	0.0278472
032321	5	D3	Nxf1C x Empty	0	11	19	0.00154333	0.00841669
032321	5	D4	Nxf1B x Empty	0	11	19	0.000525	0.0274806
032321	5	D5	Nxf1C x Empty	0	11	19	0.00123	0.0178944
032321	5	D6	Nxf1B x Empty	0	11	19	0.000888334	0.0228083
032321	6	A1	p53 x Large-T	0.2	11	14	0.02966	0.0271
032321	6	A2	p53 x Large-T	0.2	11	14	0.02912	0.0354001
032321	6	A3	p53 x Large-T	0	11	16	0.0302571	0.00432864
032321	6	A4	p53 x Large-T	0.2	11	14	0.02369	0.10365
032321	6	A5	p53 x Large-T	0.2	11	14	0.02386	0.10115
032321	6	A6	p53 x Large-T	0	11	16	0.0287143	0.0170238
032321	6	B1	p53 x Large-T	0	11	16	0.0324486	-0.0304725
032321	6	B2	p53 x Large-T	0.2	11	14	0.03336	-0.00995001
032321	6	B3	p53 x Large-T	0.2	11	14	0.03465	-0.0150502
032321	6	B4	p53 x Large-T	0	11	16	0.0326943	-0.0159228
032321	6	B5	p53 x Large-T	0.2	11	14	0.03259	0.0147499
032321	6	B6	p53 x Large-T	0.2	11	14	0.0285	0.0554499
032321	6	C1	p53 x Large-T	0.2	11	14	0.03104	0.0161501
032321	6	C2	p53 x Large-T	0.2	11	14	0.03448	-0.0363001
032321	6	C3	p53 x Large-T	0	11	16	0.03536	-0.0644599
032321	6	C4	p53 x Large-T	0.2	11	14	0.0346	-0.0370501
032321	6	C5	p53 x Large-T	0.2	11	14	0.03507	-0.0425501
032321	6	C6	p53 x Large-T	0	11	16	0.0323343	-0.0367962
032321	6	D1	p53 x Large-T	0	11	16	0.03324	-0.0426067
032321	6	D2	p53 x Large-T	0.2	11	14	0.03261	-0.0123499
032321	6	D3	p53 x Large-T	0.2	11	14	0.0329	-0.00689985
032321	6	D4	p53 x Large-T	0	11	16	0.0337543	-0.0365163
032321	6	D5	p53 x Large-T	0.2	11	14	0.03436	-0.0226
032321	6	D6	p53 x Large-T	0.2	11	14	0.03252	-0.00419991
